# Phosphorylation by the PknB serine/threonine kinase stimulates dimer formation by WalR

**DOI:** 10.1101/2025.07.12.664526

**Authors:** Marina Suppi, Ian R. Monk, Liam K. R. Sharkey, Nichollas E. Scott, Dweipayan Goswami, Aakash Natarajan, Stephanie Tan, Katharine Myler, Sheila Marie Pimentel-Elardo, Timothy P. Stinear, Sacha J. Pidot, Justin R. Nodwell

## Abstract

WalKR is a two-component system that regulates cell wall homeostasis and other processes in low-GC Gram-positive bacteria. It is essential for viability in *Staphylococcus aureus* and regulates genes that encode the autolysins and other critical proteins. The sensor kinase WalK phosphorylates WalR at aspartic acid residue 53 (D53) in the receiver domain, stimulating promoter DNA binding. Unlike other response regulators, WalR is thought to have a second kinase, the serine/threonine kinase PknB, which phosphorylates the receiver domain at threonine residue 101. We previously reported that a *walR* mutation that changed T101 to a methionine conferred low level resistance to vancomycin and greatly increased susceptibility to tunicamycin along with several other phenotypic traits. In this work we demonstrate similarities between *pknB* null and the WalR_T101M_ mutants that support a regulatory role for PknB-mediated phosphorylation of WalR. Using a combination of *in vitro* and *in vivo* approaches, we confirm the specificity of this posttranslational modification and confirm that phosphorylation at both D53 and T101 is important for dimer formation. Importantly, using an *in silico* approach, we have discovered that phosphorylation at T101 creates an intermolecular hydrogen bond between the phosphate group and E108, that strengthens contacts along the WalR dimerization interface. This is the first time that a clear molecular role has been assigned to this posttranslational modification and it is the strongest molecular evidence to date for a direct functional relationship between PknB and WalR. We propose that, together with primary activation by WalK, PknB serves as a second potentiating input into the WalKR system, stimulating WalR dimer formation, and target DNA binding and tethering this transcriptional event to important extracellular stimuli.
