## Supplementary data T1 for "Phosphorylation by the PknB serine/threonine kinase stimulates dimer formation by WalR"

### Sheet: phosphoT101
Residue​	Closest​	Distance​	Specific Interactions​	# HB​	# Salt​ Bridges​	# Pi​ Stacking	#​Disulfides​	# vdW​ Clash	Surface​ Complementarity​	Buried​ SASA​
A:25:Glu​	​	​	​	0​	0​	0​	0​	0​	0​	1.20%​
A:69:Arg​	​	​	​	0​	0​	0​	0​	0​	0​	1.40%​
A:82:Lys​	B:107:Arg​	3.2 A​	​	0​	0​	0​	0​	0​	0.92​	34.70%​
A:83:Asp​	B:107:Arg​	3.8 A​	​	0​	0​	0​	0​	0​	0.88​	17.60%​
A:85:Glu​	B:114:Lys​	2.8 A​	1x hb, 1x salt bridge to B:114:Lys​	1​	1​	0​	0​	0​	0.81​	59.40%​
	B:110:Ile​	3.4 A​
A:86:Ile​	​	​	​	0​	0​	0​	0​	0​	0​	4.30%​
A:88:Lys​	B:111:Ala​	3.6 A​	​	0​	0​	0​	0​	0​	0.74​	95.90%​
	B:107:Arg​	3.7 A​
A:89:Val​	B:111:Ala​	3.9 A​	​	0​	0​	0​	0​	0​	0.85​	99.30%​
	B:115:Ala​	3.9 A​
	B:114:Lys​	4.0 A​
A:92:Leu​	B:120:His​	2.9 A​	1x hb to B:120:His​	1​	0​	0​	0​	0​	0.77​	100.00%​
	B:119:Arg​	3.5 A​
	B:115:Ala​	3.6 A​
A:93:Glu​	B:120:His​	3.2 A​	1x hb to B:120:His​	1​	0​	0​	0​	0​	0.75​	61.30%​
	B:118:Arg​	3.2 A​
A:94:Leu​	​	​	​	0​	0​	0​	0​	0​	0​	11.70%​
A:95:Gly​	​	​	​	0​	0​	0​	0​	0​	0.71​	64.20%​
A:96:Ala​	​	​	​	0​	0​	0​	0​	0​	0​	45.90%​
A:97:Asp​	B:119:Arg​	2.9 A​	1x hb to B:119:Arg​	1​	0​	0​	0​	0​	0.7​	31.30%​
A:98:Asp​	B:112:Arg​	2.7 A​	1x hb to B:112:Arg​	1​	0​	0​	0​	0​	0.22​	100.00%​
A:99:Tyr​	B:112:Arg​	2.9 A​	1x hb to B:112:Arg​	1​	0​	0​	0​	0​	0.82​	99.90%​
	B:108:Glu​	3.3 A​
	B:111:Ala​	3.5 A​
A:100:Val​	​	​	​	0​	0​	0​	0​	0​	0.14​	99.00%​
A:101:Thr​	B:108:Glu​	1.9 A​	1x hb to B:108:Glu​	1​	0​	0​	0​	0​	0.69​	69.80%​
A:107:Arg​	B:82:Lys​	3.3 A​	​	0​	0​	0​	0​	0​	0.87​	42.80%​
	B:88:Lys​	3.8 A​
	B:83:Asp​	3.9 A​
A:108:Glu​	B:101:Thr​	2.7 A​	1x hb to B:101:Thr​	1​	0​	0​	0​	0​	0.86​	82.60%​
	B:99:Tyr​	3.3 A​
A:110:Ile​	B:85:Glu​	3.4 A​	​	0​	0​	0​	0​	0​	0.84​	39.80%​
A:111:Ala​	B:99:Tyr​	3.5 A​	​	0​	0​	0​	0​	0​	0.76​	100.00%​
	B:88:Lys​	3.6 A​
	B:89:Val​	3.9 A​
A:112:Arg​	B:98:Asp​	2.7 A​	1x hb to B:98:Asp​	2​	0​	0​	0​	0​	0.75​	100.00%​
	B:99:Tyr​	2.9 A​	1x hb to B:99:Tyr​
	B:112:Arg​	3.2 A​
A:114:Lys​	B:85:Glu​	2.8 A​	1x hb, 1x salt bridge to B:85:Glu​	1​	1​	0​	0​	0​	0.87​	52.40%​
	B:89:Val​	4.0 A​
A:115:Ala​	B:92:Leu​	3.7 A​	​	0​	0​	0​	0​	0​	0.83​	100.00%​
	B:89:Val​	3.9 A​
A:116:Asn​	​	​	​	0​	0​	0​	0​	0​	0.44​	23.00%​
A:118:Arg​	B:93:Glu​	3.2 A​	​	0​	0​	0​	0​	0​	0.76​	34.10%​
A:119:Arg​	B:97:Asp​	2.9 A​	1x hb to B:97:Asp​	1​	0​	0​	0​	0​	0.76​	55.70%​
	B:92:Leu​	3.5 A​
A:120:His​	B:92:Leu​	3.0 A​	1x hb to B:92:Leu​	1​	0​	0​	0​	0​	0.8​	24.60%​
	B:93:Glu​	3.5 A​
B:25:Glu​	​	​	​	0​	0​	0​	0​	0​	0​	1.10%​
B:69:Arg​	​	​	​	0​	0​	0​	0​	0​	0​	1.20%​
B:82:Lys​	A:107:Arg​	3.3 A​	​	0​	0​	0​	0​	0​	0.93​	35.10%​
B:83:Asp​	A:107:Arg​	3.9 A​	​	0​	0​	0​	0​	0​	0.85​	17.60%​
B:85:Glu​	A:114:Lys​	2.8 A​	1x hb, 1x salt bridge to A:114:Lys​	1​	1​	0​	0​	0​	0.8​	58.50%​
	A:110:Ile​	3.4 A​
B:86:Ile​	​	​	​	0​	0​	0​	0​	0​	0​	4.40%​
B:88:Lys​	A:111:Ala​	3.6 A​	​	0​	0​	0​	0​	0​	0.77​	95.80%​
	A:107:Arg​	3.8 A​
B:89:Val​	A:111:Ala​	3.9 A​	​	0​	0​	0​	0​	0​	0.85​	98.50%​
	A:115:Ala​	3.9 A​
	A:114:Lys​	4.0 A​
B:92:Leu​	A:120:His​	3.0 A​	1x hb to A:120:His​	1​	0​	0​	0​	0​	0.77​	99.90%​
	A:119:Arg​	3.5 A​
	A:115:Ala​	3.7 A​
B:93:Glu​	A:118:Arg​	3.2 A​	​	0​	0​	0​	0​	0​	0.73​	61.80%​
	A:120:His​	3.5 A​
B:94:Leu​	​	​	​	0​	0​	0​	0​	0​	0​	7.70%​
B:95:Gly​	​	​	​	0​	0​	0​	0​	0​	0.66​	63.50%​
B:96:Ala​	​	​	​	0​	0​	0​	0​	0​	0​	42.00%​
B:97:Asp​	A:119:Arg​	2.9 A​	1x hb to A:119:Arg​	1​	0​	0​	0​	0​	0.65​	30.10%​
B:98:Asp​	A:112:Arg​	2.7 A​	1x hb to A:112:Arg​	1​	0​	0​	0​	0​	0.21​	100.00%​
B:99:Tyr​	A:112:Arg​	2.9 A​	1x hb to A:112:Arg​	1​	0​	0​	0​	0​	0.82​	100.00%​
	A:108:Glu​	3.3 A​
	A:111:Ala​	3.5 A​
B:100:Val​	​	​	​	0​	0​	0​	0​	0​	0.14​	88.80%​
B:101:Thr​	A:108:Glu​	2.7 A​	1x hb to A:108:Glu​	1​	0​	0​	0​	0​	0.68​	70.80%​
B:107:Arg​	A:82:Lys​	3.2 A​	​	0​	0​	0​	0​	0​	0.87​	43.50%​
	A:88:Lys​	3.7 A​
	A:83:Asp​	3.8 A​
B:108:Glu​	A:101:Thr​	1.9 A​	1x hb to A:101:Thr​	1​	0​	0​	0​	0​	0.86​	82.70%​
	A:99:Tyr​	3.3 A​
B:110:Ile​	A:85:Glu​	3.4 A​	​	0​	0​	0​	0​	0​	0.85​	39.10%​
B:111:Ala​	A:99:Tyr​	3.5 A​	​	0​	0​	0​	0​	0​	0.74​	100.00%​
	A:88:Lys​	3.6 A​
	A:89:Val​	3.9 A​
B:112:Arg​	A:98:Asp​	2.7 A​	1x hb to A:98:Asp​	2​	0​	0​	0​	0​	0.75​	100.00%​
	A:99:Tyr​	2.9 A​	1x hb to A:99:Tyr​
	A:112:Arg​	3.2 A​
B:114:Lys​	A:85:Glu​	2.8 A​	1x hb, 1x salt bridge to A:85:Glu​	1​	1​	0​	0​	0​	0.88​	51.00%​
	A:89:Val​	4.0 A​
B:115:Ala​	A:92:Leu​	3.6 A​	​	0​	0​	0​	0​	0​	0.84​	100.00%​
	A:89:Val​	3.9 A​
B:116:Asn​	​	​	​	0​	0​	0​	0​	0​	0.4​	22.60%​
B:118:Arg​	A:93:Glu​	3.2 A​	​	0​	0​	0​	0​	0​	0.68​	29.30%​
B:119:Arg​	A:97:Asp​	2.9 A​	1x hb to A:97:Asp​	1​	0​	0​	0​	0​	0.78​	55.00%​
	A:92:Leu​	3.5 A​
B:120:His​	A:92:Leu​	2.9 A​	1x hb to A:92:Leu​	2​	0​	0​	0​	0​	0.81​	25.90%​
	A:93:Glu​	3.2 A​	1x hb to A:93:Glu​

### Sheet: T101M
Residue​	Closest​	Distance​	Specific Interactions​	# HB​	# Salt​ Bridges​	# Pi​ Stacking	#​Disulfides​	# vdW​ Clash	Surface​ Complementarity​	Buried​ SASA​	Interactions present in pT101 and NOT here
A:25:Glu​	​	​	​	0​	0​	0​	0​	0​	0​	0.20%​
A:69:Arg​	​	​	​	0​	0​	0​	0​	0​	0​	3.00%​
A:82:Lys​	B:107:Arg​	3.3 A​	​	0​	0​	0​	0​	0​	0.84​	35.80%​
A:83:Asp​	B:107:Arg​	3.8 A​	​	0​	0​	0​	0​	0​	0.88​	19.90%​
A:84:Ser​	​	​	​	0​	0​	0​	0​	0​	0.06​	0.00%​
A:85:Glu​	B:114:Lys​	2.8 A​	1x hb, 1x salt bridge to B:114:Lys​	1​	1​	0​	0​	0​	0.76​	60.30%​
	B:110:Ile​	3.4 A​
	B:111:Ala​	4.0 A​
A:86:Ile​	​	​	​	0​	0​	0​	0​	0​	0​	4.90%​
A:88:Lys​	B:108:Glu​	3.3 A​	1x hb, 1x salt bridge to B:108:Glu​	1​	1​	0​	0​	0​	0.73​	97.10%​
	B:111:Ala​	3.6 A​
	B:115:Ala​	4.0 A​
A:89:Val​	B:111:Ala​	3.8 A​	​	0​	0​	0​	0​	0​	0.85​	98.00%​
	B:115:Ala​	3.9 A​
	B:118:Arg​	3.9 A​
A:92:Leu​	B:120:His​	2.9 A​	1x hb to B:120:His​	1​	0​	0​	0​	0​	0.71​	100.00%​
	B:119:Arg​	3.5 A​
	B:115:Ala​	3.6 A​
A:93:Glu​	B:120:His​	3.1 A​	1x hb to B:120:His​	1​	0​	0​	0​	0​	0.74​	59.60%​
	B:118:Arg​	3.2 A​
A:94:Leu​	​	​	​	0​	0​	0​	0​	0​	0​	15.50%​
A:95:Gly​	B:120:His​	3.9 A​	​	0​	0​	0​	0​	0​	0.87​	66.60%​
A:96:Ala​	​	​	​	0​	0​	0​	0​	0​	0​	58.10%​
A:97:Asp​	B:119:Arg​	3.0 A​	1x hb to B:119:Arg​	1​	0​	0​	0​	0​	0.71​	37.00%​
A:98:Asp​	B:112:Arg​	2.7 A​	1x hb to B:112:Arg​	1​	0​	0​	0​	0​	0.17​	100.00%​
A:99:Tyr​	B:112:Arg​	3.0 A​	1x hb to B:112:Arg​	1​	0​	0​	0​	0​	0.8​	100.00%​
	B:108:Glu​	3.1 A​
	B:111:Ala​	3.6 A​
A:100:Val​	​	​	​	0​	0​	0​	0​	0​	0.06​	33.20%​
A:101:Met​	B:101:Met​	4.0 A​	​	0​	0​	0​	0​	0​	0.48​	70.10%​
A:107:Arg​	B:82:Lys​	3.3 A​	​	0​	0​	0​	0​	0​	0.78​	44.00%​
	B:83:Asp​	3.8 A​
A:108:Glu​	B:99:Tyr​	3.1 A​	1x hb, 1x salt bridge to B:88:Lys​	1​	1​	0​	0​	0​	0.77​	88.80%​
	B:88:Lys​	3.3 A​
	B:101:Met​	4.0 A​
A:110:Ile​	B:85:Glu​	3.4 A​	​	0​	0​	0​	0​	0​	0.75​	40.20%​
A:111:Ala​	B:99:Tyr​	3.6 A​	​	0​	0​	0​	0​	0​	0.68​	100.00%​
	B:88:Lys​	3.6 A​
	B:89:Val​	3.8 A​
A:112:Arg​	B:98:Asp​	2.7 A​	1x hb to B:98:Asp​	2​	0​	0​	0​	0​	0.76​	99.80%​
	B:99:Tyr​	3.0 A​	1x hb to B:99:Tyr​
	B:112:Arg​	3.1 A​
A:114:Lys​	B:85:Glu​	2.8 A​	1x hb, 1x salt bridge to B:85:Glu​	1​	1​	0​	0​	0​	0.81​	54.20%​
A:115:Ala​	B:92:Leu​	3.7 A​	​	0​	0​	0​	0​	0​	0.84​	100.00%​
	B:89:Val​	3.9 A​
	B:88:Lys​	3.9 A​
A:116:Asn​	​	​	0​	0​	0​	0​	0​	0.44​	19.40%​
A:118:Arg​	B:93:Glu​	3.1 A​	​	0​	0​	0​	0​	0​	0.78​	36.70%​
	B:89:Val​	3.8 A​
A:119:Arg​	B:97:Asp​	3.0 A​	1x hb to B:97:Asp​	1​	0​	0​	0​	0​	0.73​	53.60%​
	B:92:Leu​	3.5 A​
A:120:His​	B:92:Leu​	2.9 A​	1x hb to B:92:Leu​	1​	0​	0​	0​	0​	0.82​	26.90%​
	B:93:Glu​	3.3 A​
	B:95:Gly​	4.0 A​
B:25:Glu​	​	​	​	0​	0​	0​	0​	0​	0​	0.10%​
B:69:Arg​	​	​	​	0​	0​	0​	0​	0​	0​	3.30%​
B:82:Lys​	A:107:Arg​	3.3 A​	​	0​	0​	0​	0​	0​	0.82​	35.90%​
B:83:Asp​	A:107:Arg​	3.8 A​	​	0​	0​	0​	0​	0​	0.83​	20.00%​
B:84:Ser​	​	​	​	0​	0​	0​	0​	0​	0.03​	0.00%​
B:85:Glu​	A:114:Lys​	2.8 A​	1x hb, 1x salt bridge to A:114:Lys​	1​	1​	0​	0​	0​	0.67​	58.90%​
	A:110:Ile​	3.4 A​
B:86:Ile​	​	​	​	0​	0​	0​	0​	0​	0​	4.80%​
B:88:Lys​	A:108:Glu​	3.3 A​	1x hb, 1x salt bridge to A:108:Glu​	1​	1​	0​	0​	0​	0.73​	96.90%​
	A:111:Ala​	3.6 A​
	A:115:Ala​	3.9 A​
B:89:Val​	A:111:Ala​	3.8 A​	​	0​	0​	0​	0​	0​	0.83​	97.30%​
	A:118:Arg​	3.8 A​
	A:115:Ala​	3.9 A​
B:92:Leu​	A:120:His​	2.9 A​	1x hb to A:120:His​	1​	0​	0​	0​	0​	0.73​	99.90%​
	A:119:Arg​	3.5 A​
	A:115:Ala​	3.7 A​
B:93:Glu​	A:118:Arg​	3.1 A​	​	0​	0​	0​	0​	0​	0.72​	61.10%​
	A:120:His​	3.3 A​
B:94:Leu​	​	​	​	0​	0​	0​	0​	0​	0​	11.20%​
B:95:Gly​	A:120:His​	4.0 A​	​	0​	0​	0​	0​	0​	0.78​	65.30%​
B:96:Ala​	​	​	​	0​	0​	0​	0​	0​	0​	55.30%​
B:97:Asp​	A:119:Arg​	3.0 A​	1x hb to A:119:Arg​	1​	0​	0​	0​	0​	0.66​	36.20%​
B:98:Asp​	A:112:Arg​	2.7 A​	1x hb to A:112:Arg​	1​	0​	0​	0​	0​	0.18​	100.00%​
B:99:Tyr​	A:112:Arg​	3.0 A​	1x hb to A:112:Arg​	1​	0​	0​	0​	0​	0.83​	100.00%​
	A:108:Glu​	3.1 A​
	A:111:Ala​	3.6 A​
B:100:Val​	​	​	​	0​	0​	0​	0​	0​	0.06​	15.60%​
B:101:Met​	A:108:Glu​	4.0 A​	​	0​	0​	0​	0​	0​	0.56​	72.40%​
	A:101:Met​	4.0 A​
B:107:Arg​	A:82:Lys​	3.3 A​	​	0​	0​	0​	0​	0​	0.81​	44.40%​
	A:83:Asp​	3.8 A​
B:108:Glu​	A:99:Tyr​	3.1 A​	1x hb, 1x salt bridge to A:88:Lys​	1​	1​	0​	0​	0​	0.71​	88.70%​
	A:88:Lys​	3.3 A​
B:110:Ile​	A:85:Glu​	3.4 A​	​	0​	0​	0​	0​	0​	0.8​	39.50%​
B:111:Ala​	A:99:Tyr​	3.6 A​	​	0​	0​	0​	0​	0​	0.73​	100.00%​
	A:88:Lys​	3.6 A​
	A:89:Val​	3.8 A​
	A:85:Glu​	4.0 A​
B:112:Arg​	A:98:Asp​	2.7 A​	1x hb to A:98:Asp​	2​	0​	0​	0​	0​	0.75​	99.80%​
	A:99:Tyr​	3.0 A​	1x hb to A:99:Tyr​
	A:112:Arg​	3.1 A​
B:114:Lys​	A:85:Glu​	2.8 A​	1x hb, 1x salt bridge to A:85:Glu​	1​	1​	0​	0​	0​	0.85​	52.60%​
B:115:Ala​	A:92:Leu​	3.6 A​	​	0​	0​	0​	0​	0​	0.81​	100.00%​
	A:89:Val​	3.9 A​
	A:88:Lys​	4.0 A​
B:116:Asn​	​	​	0​	0​	0​	0​	0​	0.52​	23.30%​
B:118:Arg​	A:93:Glu​	3.2 A​	​	0​	0​	0​	0​	0​	0.78​	32.30%​
	A:89:Val​	3.9 A​
B:119:Arg​	A:97:Asp​	3.0 A​	1x hb to A:97:Asp​	1​	0​	0​	0​	0​	0.7​	52.60%​
	A:92:Leu​	3.5 A​
B:120:His​	A:92:Leu​	2.9 A​	1x hb to A:92:Leu​	2​	0​	0​	0​	0​	0.86​	28.60%​
	A:93:Glu​	3.1 A​	1x hb to A:93:Glu​
	A:95:Gly​	3.9 A​

### Sheet: T101A
Residue​	Closest​	Distance​	Specific Interactions​	# HB​	# Salt​ Bridges​	# Pi​ Stacking	#​Disulfides​	# vdW​ Clash	Surface​ Complementarity​	Buried​ SASA​	Interactions present in pT101 and NOT here
A:25:Glu​	​	​	​	0​	0​	0​	0​	0​	0​	0.20%​
A:69:Arg​	​	​	​	0​	0​	0​	0​	0​	0​	3.00%​
A:82:Lys​	B:107:Arg​	3.3 A​	​	0​	0​	0​	0​	0​	0.84​	30.40%​
A:83:Asp​	B:107:Arg​	3.8 A​	​	0​	0​	0​	0​	0​	0.88​	19.90%​
A:84:Ser​	​	​	​	0​	0​	0​	0​	0​	0.06​	0.00%​
A:85:Glu​	B:114:Lys​	2.8 A​	1x hb, 1x salt bridge to B:114:Lys​	1​	1​	0​	0​	0​	0.76​	60.30%​
	B:110:Ile​	3.4 A​
	B:111:Ala​	4.0 A​
A:86:Ile​	​	​	​	0​	0​	0​	0​	0​	0​	4.90%​
A:88:Lys​	B:108:Glu​	3.3 A​	1x hb, 1x salt bridge to B:108:Glu​	1​	1​	0​	0​	0​	0.73​	95.90%​
	B:111:Ala​	3.6 A​
	B:115:Ala​	4.0 A​
A:89:Val​	B:111:Ala​	3.8 A​	​	0​	0​	0​	0​	0​	0.85​	98.00%​
	B:115:Ala​	3.9 A​
	B:118:Arg​	3.9 A​
A:92:Leu​	B:120:His​	2.9 A​	1x hb to B:120:His​	1​	0​	0​	0​	0​	0.71​	100.00%​
	B:119:Arg​	3.5 A​
	B:115:Ala​	3.6 A​
A:93:Glu​	B:120:His​	3.1 A​	1x hb to B:120:His​	1​	0​	0​	0​	0​	0.74​	59.60%​
	B:118:Arg​	3.2 A​
A:94:Leu​	​	​	​	0​	0​	0​	0​	0​	0​	15.50%​
A:95:Gly​	B:120:His​	3.9 A​	​	0​	0​	0​	0​	0​	0.87​	66.60%​
A:96:Ala​	​	​	​	0​	0​	0​	0​	0​	0​	58.10%​
A:97:Asp​	B:119:Arg​	3.0 A​	1x hb to B:119:Arg​	1​	0​	0​	0​	0​	0.71​	37.00%​
A:98:Asp​	B:112:Arg​	2.7 A​	1x hb to B:112:Arg​	1​	0​	0​	0​	0​	0.17​	100.00%​
A:99:Tyr​	B:112:Arg​	3.0 A​	1x hb to B:112:Arg​	1​	0​	0​	0​	0​	0.84​	100.00%​
	B:108:Glu​	3.1 A​
	B:111:Ala​	3.6 A​
A:100:Val​	​	​	​	0​	0​	0​	0​	0​	0​	39.50%​
A:101:Ala​	​	​	​	0​	0​	0​	0​	0​	0​	27.70%​
A:107:Arg​	B:82:Lys​	3.3 A​	​	0​	0​	0​	0​	0​	0.78​	44.00%​
	B:83:Asp​	3.8 A​
A:108:Glu​	B:99:Tyr​	3.1 A​	1x hb, 1x salt bridge to B:88:Lys​	1​	1​	0​	0​	0​	0.84​	44.40%​
	B:88:Lys​	3.3 A​
A:110:Ile​	B:85:Glu​	3.4 A​	​	0​	0​	0​	0​	0​	0.75​	40.20%​
A:111:Ala​	B:99:Tyr​	3.6 A​	​	0​	0​	0​	0​	0​	0.68​	100.00%​
	B:88:Lys​	3.6 A​
	B:89:Val​	3.8 A​
A:112:Arg​	B:98:Asp​	2.7 A​	1x hb to B:98:Asp​	2​	0​	0​	0​	0​	0.83​	97.00%​
	B:99:Tyr​	3.0 A​	1x hb to B:99:Tyr​
	B:112:Arg​	3.1 A​
A:114:Lys​	B:85:Glu​	2.8 A​	1x hb, 1x salt bridge to B:85:Glu​	1​	1​	0​	0​	0​	0.81​	54.20%​
A:115:Ala​	B:92:Leu​	3.7 A​	​	0​	0​	0​	0​	0​	0.84​	100.00%​
	B:89:Val​	3.9 A​
	B:88:Lys​	3.9 A​
A:116:Asn​	​	​	0​	0​	0​	0​	0​	0.44​	19.40%​
A:118:Arg​	B:93:Glu​	3.1 A​	​	0​	0​	0​	0​	0​	0.78​	36.70%​
	B:89:Val​	3.8 A​
A:119:Arg​	B:97:Asp​	3.0 A​	1x hb to B:97:Asp​	1​	0​	0​	0​	0​	0.73​	53.60%​
	B:92:Leu​	3.5 A​
A:120:His​	B:92:Leu​	2.9 A​	1x hb to B:92:Leu​	1​	0​	0​	0​	0​	0.82​	26.90%​
	B:93:Glu​	3.3 A​
	B:95:Gly​	4.0 A​
B:25:Glu​	​	​	​	0​	0​	0​	0​	0​	0​	0.10%​
B:69:Arg​	​	​	​	0​	0​	0​	0​	0​	0​	3.30%​
B:82:Lys​	A:107:Arg​	3.3 A​	​	0​	0​	0​	0​	0​	0.82​	30.70%​
B:83:Asp​	A:107:Arg​	3.8 A​	​	0​	0​	0​	0​	0​	0.83​	20.00%​
B:84:Ser​	​	​	​	0​	0​	0​	0​	0​	0.03​	0.00%​
B:85:Glu​	A:114:Lys​	2.8 A​	1x hb, 1x salt bridge to A:114:Lys​	1​	1​	0​	0​	0​	0.67​	58.90%​
	A:110:Ile​	3.4 A​
B:86:Ile​	​	​	​	0​	0​	0​	0​	0​	0​	4.80%​
B:88:Lys​	A:108:Glu​	3.3 A​	1x hb, 1x salt bridge to A:108:Glu​	1​	1​	0​	0​	0​	0.72​	95.80%​
	A:111:Ala​	3.6 A​
	A:115:Ala​	3.9 A​
B:89:Val​	A:111:Ala​	3.8 A​	​	0​	0​	0​	0​	0​	0.83​	97.30%​
	A:118:Arg​	3.8 A​
	A:115:Ala​	3.9 A​
B:92:Leu​	A:120:His​	2.9 A​	1x hb to A:120:His​	1​	0​	0​	0​	0​	0.73​	99.90%​
	A:119:Arg​	3.5 A​
	A:115:Ala​	3.7 A​
B:93:Glu​	A:118:Arg​	3.1 A​	​	0​	0​	0​	0​	0​	0.72​	61.10%​
	A:120:His​	3.3 A​
B:94:Leu​	​	​	​	0​	0​	0​	0​	0​	0​	11.20%​
B:95:Gly​	A:120:His​	4.0 A​	​	0​	0​	0​	0​	0​	0.78​	65.30%​
B:96:Ala​	​	​	​	0​	0​	0​	0​	0​	0​	55.30%​
B:97:Asp​	A:119:Arg​	3.0 A​	1x hb to A:119:Arg​	1​	0​	0​	0​	0​	0.66​	36.20%​
B:98:Asp​	A:112:Arg​	2.7 A​	1x hb to A:112:Arg​	1​	0​	0​	0​	0​	0.18​	100.00%​
B:99:Tyr​	A:112:Arg​	3.0 A​	1x hb to A:112:Arg​	1​	0​	0​	0​	0​	0.84​	100.00%​
	A:108:Glu​	3.1 A​
	A:111:Ala​	3.6 A​
B:100:Val​	​	​	​	0​	0​	0​	0​	0​	0​	40.50%​
B:101:Ala​	​	​	​	0​	0​	0​	0​	0​	0​	28.20%​
B:107:Arg​	A:82:Lys​	3.3 A​	​	0​	0​	0​	0​	0​	0.81​	44.40%​
	A:83:Asp​	3.8 A​
B:108:Glu​	A:99:Tyr​	3.1 A​	1x hb, 1x salt bridge to A:88:Lys​	1​	1​	0​	0​	0​	0.85​	44.60%​
	A:88:Lys​	3.3 A​
B:110:Ile​	A:85:Glu​	3.4 A​	​	0​	0​	0​	0​	0​	0.8​	39.50%​
B:111:Ala​	A:99:Tyr​	3.6 A​	​	0​	0​	0​	0​	0​	0.73​	100.00%​
	A:88:Lys​	3.6 A​
	A:89:Val​	3.8 A​
	A:85:Glu​	4.0 A​
B:112:Arg​	A:98:Asp​	2.7 A​	1x hb to A:98:Asp​	2​	0​	0​	0​	0​	0.82​	97.00%​
	A:99:Tyr​	3.0 A​	1x hb to A:99:Tyr​
	A:112:Arg​	3.1 A​
B:114:Lys​	A:85:Glu​	2.8 A​	1x hb, 1x salt bridge to A:85:Glu​	1​	1​	0​	0​	0​	0.85​	52.60%​
B:115:Ala​	A:92:Leu​	3.6 A​	​	0​	0​	0​	0​	0​	0.81​	100.00%​
	A:89:Val​	3.9 A​
	A:88:Lys​	4.0 A​
B:116:Asn​	​	​	0​	0​	0​	0​	0​	0.52​	23.30%​
B:118:Arg​	A:93:Glu​	3.2 A​	​	0​	0​	0​	0​	0​	0.78​	32.30%​
	A:89:Val​	3.9 A​
B:119:Arg​	A:97:Asp​	3.0 A​	1x hb to A:97:Asp​	1​	0​	0​	0​	0​	0.7​	52.60%​
	A:92:Leu​	3.5 A​
B:120:His​	A:92:Leu​	2.9 A​	1x hb to A:92:Leu​	2​	0​	0​	0​	0​	0.86​	28.60%​
	A:93:Glu​	3.1 A​	1x hb to A:93:Glu​
	A:95:Gly​	3.9 A​
